# Replication-coupled maturation of readthrough late transcripts by a polyomavirus small T antigen

**DOI:** 10.64898/2026.11.03.764058

**Authors:** Jeffery Nurdin, Amanda E. Moore, Kaitlyn Devine, Joseph Collura, Michelle Khattri, Masahiro Shuda

## Abstract

Productive polyomavirus gene expression requires the maturation of long, non-polyadenylated "wraparound" transcripts generated by late-strand readthrough of the polyadenylation signal on the circular genome, giving rise to structural protein mRNAs and microRNAs. In Merkel cell polyomavirus (MCV), small T (sT) antigen, along with large T (LT) antigen-mediated DNA replication, drives this process. Deletion of sT (MCVΔsT) attenuates late gene transcription, abolishes splicing, eliminates VP1 expression, and traps unspliced transcripts in the nucleus. Exogenous sT restored transcription and splicing in an aphidicolin-sensitive manner, requiring domains that activate DNA replication and bind chromatin. RNA sequencing revealed that sT promotes splicing and polyadenylation of wraparound transcripts, thereby increasing cytoplasmic VP1 and VP2 mRNA levels. A dual-fluorescence reporter confirmed that the leaky late poly(A) signal (LpA) was used more efficiently upon sT expression, indicating enhanced polyadenylation. Co-expression with LT abolished this effect, likely by overwhelming the capacity of the polyadenylation machinery. sT from HPyV7 and HPyV9 could similarly rescue this defect, indicating that this regulatory activity is conserved in a subset of sT proteins. Together, these findings define sT as a replication-coupled regulator of late transcript expression, splicing, and polyadenylation, revealing how a compact DNA virus converts readthrough transcription into productive gene expression.
