## Supplemental table 1 for "Replication-coupled maturation of readthrough late transcripts by a polyomavirus small T antigen"

### Sheet: S1 Table
Table S1
Primers used for real-time PCR
Target	Primer Name	Primer Sequence
VP2	VP2-336-F20	GAGGGATGTTTCGTGGGTAGG
	VP2-535-R20	TCTGAAAGACCCACCGGCTA
panT	PanT-1-F23	GCTCCTAATTGTTATGGCAACAT
	PanT-1-R21	GCTCCAAAGGGTGTTCAATTC
ZsG	ZsG.440_F21	GATGACCGACAACTGGGAGCC
	ZsG.569_R21	ACGGACTTGGCCTTGTACACG
mScarlet	mSca.1.F21	TACCTGGCGGACTTCAAGACC
	mSca.1.R21	TTGTACAGCTCGTCCATGCCG
18S	18S-GARD_F	GGACACGGACAGGATTGACA
	18S-GARD_R	ACCCACGGAATCGAGAAAGA
β-actin​	ACTB-747_F20	GGACTTCGAGCAAGAGATGG
	ACTB-980-R20	AGCACTGTGTTGGCGTACAG
Primers used for 3'RACE
Target	Primer Name	Primer Sequence
RT	3'RACE_OligodT-linker	GCTGTCAACGATACGCTACGTAACGGCATGACAGTGTTTTTTTTTTTTTTTTTTTTTTTT
VP1-RACE	3'RACE-linker_F25	GCTGTCAACGATACGCTACGTAACG
	KASI-VP1_F20	AAGGGCAAGGCGCCACTGAA
Primers used for semiquantitative RT-PCR
Target	Primer Name	Primer Sequence
VP2u, VP2s, VP1s	VP2.-118.F20	TGGGAGGGAGACGGAAGACT
	VP2.535.R20	TCTGAAAGACCCACCGGCTA
LL-splicing	VP2.-118.F20	TGGGAGGGAGACGGAAGACT
	d5415-a5308 BSP_R	CCAGAAACCTCTTTTAATGTC
Unspliced T, LT, ST	panT.-180.25F	ATGGAATTGAACACCCTTTGGAGC
	panT.766.21R	TGTGGATTGGGCCCATATTCG
Primer used for plasmid construction
Construct's Name	Primer Name	Sequence
pSMART MCVΔSTTC EcoRI	AvrII-MCV-NCR_F33	GCTGCCTACGTGACTTTTTTTTTTCAAGTTGGC
	BamHI-R24	CTACTGGATCCAGAGGATGAGGTG
	ST.dTC_F31	GATGAGGTCAGTTGATAATTTCCTTGGGAAG
	ST.dTC_R31	CTTCCCAAGGAAATTATCAACTGACCTCATC
pSMART MCVΔSTTC EcoRI LLSAm	LL Acceptor mut_F58	GTCACCTAGGCAGCCAAGTTGTGGTTACATGATTGAACTTTTATTGCTGCGGGGTTTC
	VP2-HpaI-F25	AACCTTGGTTAACCAAAGAAGCCAC
pcDNA6 STCA, pcDNA STCF, and pcDNA6 STCAF	STco_CAC_mut_F40	GAGACAGCAAGGCCGCCGCTATCAGTGCTAAGCTTTCCCG
	STco_CAC_mut_R40	CGGGAAAGCTTAGCACTGATAGCGGCGGCCTTGCTGTCTC
	STco_CFC_mut_F40	CATGGGGAGAAGCCTTTGCTTATCAGGCCTTCATTCTGTG
	STco_CFC_mut_R40	CACAGAATGAAGGCCTGATAAGCAAAGGCTTCTCCCCATG
	MCV sT_F_DraI.BamHI	GGGCGGCTTTAAAGGATCCACCATGGACTTGGTCCTTAACAGG
	MCV sT_R_XhoI	GGGCGGCTCGAGTTATCAGAAGAGATGCAAGTGAAGCAAG
pmNeonGreen-dATG-N1	mNG-delIC-F27	CACCGGTCGCCACCGTGAGCAAGGGCG
	mNG-delIC-R27	CGCCCTTGCTCACGGTGGCGACCGGTG
psT-mNeonGreen	sTcomut-NheI-S	ATCGGCTAGCATGGACTTGGTCCTTA
	sTcomut-EcoRI-AS	ATCGGAATTCTGAAGAGATGCAAGTGAA
pcDNA6 FLAG-HPyV1~13 ST	pcDNA6 MCS.F23	GCTAGCGGGTACCGCAGATATCG
	JCPyV_ST_R51	GGGCGGCCGCGGCCTGCAGGCTATTAAAGCTTTAGATCCCTGTAGGGGGTG
	BKPyV ST.R55	GGGCGGCCGCGGCCTGCAGGCTATTAAAGCTTTAGATCTCTGAAGGGAGTTTCTC
	WUPyV(HPyV4)_ST.R51	GGGCGGCCGCGGCCTGCAGGCTATTACCTGGTTAAGCCAACCCCTTGCATG
	KIPyV(HPyV5)_ST.R56	GGGCGGCCGCGGCCTGCAGGCTATTACCGTAATAATGGTTGAACTGCTCGTATTTC
	FLAG-MCV_ST.F81	ACGCGTCGACAGCGCTGCCACCATGGATTACAAGGATGACGACGATAAGGATTTAGTCCTAAATAGGAAAGAAAGAGAGGC
	MCV_ST.R51	GGGCGGCCGCGGCCTGCAGGCTACTAGAAAAGGTGCAGATGCAGTAAGCAG
	HPyV6_ST.R53	GGGCGGCCGCGGCCTGCAGGCTATTACCACCAGATGAGCTTCTCTGTAATTCC
	HPyV7_ST.R59	GGGCGGCCGCGGCCTGCAGGCTATTACAGTAGATTTAGCTGTCCCCAAAGGTTAAGTAC
	HPyV8_ST.R57	GGGCGGCCGCGGCCTGCAGGCTATTACTTACCCCAGTTAAAGCCTTGATTAACTCTC
	HPyV9_ST.R49	GGGCGGCCGCGGCCTGCAGGCTATTAGAATCCAAGCTCAGTCCAGAGGC
	HPyV10_ST.R49	GGGCGGCCGCGGCCTGCAGGCTATCAGGAGTCCCATAAGTGGGATTTCC
	HPyV11_ST.R72	GGGCGGCCGCGGCCTGCAGGCTACTAAAAAGAAAAACTTACCAGATTTAGTTGTTTGAACATCAATAAATCC
	HPyV12_ST.R54	GGGCGGCCGCGGCCTGCAGGCTATTACTTACCTAAAACATCCAACTCAGCACTG
	HPyV13_ST.R81	GGGCGGCCGCGGCCTGCAGGCTATTAAGTATTGGATTTAAAAAATTGAATAAATTTAAAATAAAAATACTTACTAGGAGAC
pLMCV ZsG-MCS-mSca	L-ZsG reporter_F	GGGCGGCAATTGCTTGTCTATATGCAGAAGGAGTTTGC
	ZsG reporter_R	GATATCCTCGAGAGCGCTGAGCTCGCTAGCTTACTAGGGCAAGGCGGAGCCGGAGGC
	VP2.NCR-ZsG-F60	GACATTAAAAGAGTAAGTATCCTTATTTATTTTTCAGGATGGCCCAGTCCAAGCACGGCC
	VP2.NCR-R60	GGCCGTGCTTGGACTGGGCCATCCTGAAAAATAAATAAGGATACTTACTCTTTTAATGTC
	MCS-IRES2_F	GCTAGCGAGCTCAGCGCTCTCGAGCATATCGCCCCTGCAGGGGATCCG
	IRES2_R	CATATTATCATCGTGTTTTTCAAAGGAAAACC
	IRES2-mScarlet_F	CTTTGAAAAACACGATGATAATATGGTGAGCAAGGGCGAGGCAG
	mScarlet_R	GGGCGGGTTTAAACCGGTCTATTACTTGTACAGCTCGTCCATGCC
pLMCV ZsG-LpA-mSca	NheI-LpA_F25	GGGCGGCTAGCGTAAGCAAGGCTTAAAGGTTGTATC
	XhoI-LpA_R25	GGGCGGCTCGAGGCTGTAAGCTTAGAGAAGAAGCATG
pLMCV ZsG-LpAm-mSca	pAsite L1m_F25	GTGGAACCACTCTCCTGCTTTGTCT
	pAsite L1m_R25	AGACAAAGCAGGAGAGTGGTTCCAC
pLMCV ZsG-BGHpA-mSca	NheI-BGH pA_F	GGGCGGCTAGCACTGTGCCTTCTAGTTGCCAGCC
	XhoI-BGH pA_R	GGGCGGCTCGAGCCATAGAGCCCACCGCATCC
